# hu.MAP3.0: Atlas of human protein complexes by integration of > 25,000 proteomic experiments

**DOI:** 10.1101/2024.10.11.617930

**Authors:** Samantha N. Fischer, Erin R. Claussen, Savvas Kourtis, Sara Sdelci, Sandra Orchard, Henning Hermjakob, Georg Kustatscher, Kevin Drew

**Affiliations:** Department of Biological Sciences, University of Illinois at Chicago, Chicago, IL 60607; Centre for Genomic Regulation (CRG), The Barcelona Institute of Science and Technology, Barcelona, Spain; European Molecular Biology Laboratory, European Bioinformatics Institute (EMBL-EBI), Wellcome Genome Campus, Hinxton, Cambridge CB10 1SD, UK; Wellcome Centre for Cell Biology, University of Edinburgh, Edinburgh EH9 3BF, UK

## Abstract

Macromolecular protein complexes carry out most functions in the cell including essential functions required for cell survival. Unfortunately, we lack the subunit composition for all human protein complexes. To address this gap we integrated >25,000 mass spectrometry experiments using a machine learning approach to identify > 15,000 human protein complexes. We show our map of protein complexes is highly accurate and more comprehensive than previous maps, placing ∼75% of human proteins into their physical contexts. We globally characterize our complexes using protein co-variation data (ProteomeHD.2) and identify co-varying complexes suggesting common functional associations. Our map also generates testable functional hypotheses for 472 uncharacterized proteins which we support using AlphaFold modeling.

Additionally, we use AlphaFold modeling to identify 511 mutually exclusive protein pairs in hu.MAP3.0 complexes suggesting complexes serve different functional roles depending on their subunit composition. We identify expression as the primary way cells and organisms relieve the conflict of mutually exclusive subunits. Finally, we import our complexes to EMBL-EBI’s Complex Portal (https://www.ebi.ac.uk/complexportal/home) as well as provide complexes through our hu.MAP3.0 web interface (https://humap3.proteincomplexes.org/). We expect our resource to be highly impactful to the broader research community.
