## Supplementary material for "hu.MAP3.0: Atlas of human protein complexes by integration of > 25,000 proteomic experiments": Table S6

### Sheet: column_descriptions
Column name	Description
model	The name of the model
score_val	The performance score of the model on validation data. Here, the performance metric is accuracy.
pred_time_val	The total prediction time for the model on validation data.
fit_time	The total time it took to train the model.
pred_time_val_marginal	The marginal prediction time of the model on the validation data. This measures how much additional time the model contributes to the ensemble in making predictions.
fit_time_marginal	The marginal training time for the model. This measures how much additional time was needed to train this specific model compared to previous models in the ensemble or stack.
stack_level	The level in the stacked ensemble hierarchy. Level 1 models are trained on raw data, while level 2 models are trained on the predictions from level 1 models.
can_infer	Defines whether models are capable of inference (i.e., making predictions).
fit_order	Defines the order in which the model was trained.

### Sheet: autogluon_models_and_stats
model	score_val	pred_time_val	fit_time	pred_time_val_marginal	fit_time_marginal	stack_level	can_infer	fit_order
XGBoost	0.960938	0.0678828	6.44039	0.0678828	6.44039	1	TRUE	11
WeightedEnsemble_L2	0.960938	0.0713439	7.42763	0.00346112	0.987233	2	TRUE	14
CatBoost	0.959375	0.0128574	7.77827	0.0128574	7.77827	1	TRUE	7
LightGBM	0.958594	0.0330203	6.26968	0.0330203	6.26968	1	TRUE	4
LightGBMXT	0.958594	0.0383513	5.68214	0.0383513	5.68214	1	TRUE	3
LightGBMLarge	0.958594	0.0596113	11.183	0.0596113	11.183	1	TRUE	13
RandomForestEntr	0.957812	0.140865	1.68328	0.140865	1.68328	1	TRUE	6
RandomForestGini	0.957812	0.198134	1.43402	0.198134	1.43402	1	TRUE	5
ExtraTreesEntr	0.955469	0.151953	1.17662	0.151953	1.17662	1	TRUE	9
ExtraTreesGini	0.955469	0.175837	1.60486	0.175837	1.60486	1	TRUE	8
NeuralNetTorch	0.95	0.347063	23.2779	0.347063	23.2779	1	TRUE	12
NeuralNetFastAI	0.948438	0.147071	23.8778	0.147071	23.8778	1	TRUE	10
KNeighborsDist	0.924219	1.64944	0.178595	1.64944	0.178595	1	TRUE	2
KNeighborsUnif	0.914844	1.65611	0.0892255	1.65611	0.0892255	1	TRUE	1
