## Supplementary material for "hu.MAP3.0: Atlas of human protein complexes by integration of > 25,000 proteomic experiments": Table S8

### Sheet: ALL_in_mut_Excl_score
Protein_1	Protein_2	ID.x	ID.y	avg_score	jaccard
O75843	O43747	AP1G2	AP1G1	-0.734623	0.333333
P24928	O95602	POLR2A	POLR1A	-0.293955	0.313131
P24941	P06493	CDK2	CDK1	1.09443	0.393443
P28070	P28062	PSMB4	PSMB8	0.73206	0.197917
P28074	P28062	PSMB5	PSMB8	-2.51705	0.193878
P31321	P13861	PRKAR1B	PRKAR2A	-1.61219	0.126582
P31323	P13861	PRKAR2B	PRKAR2A	-1.10859	0.338462
P38606	P21281	ATP6V1A	ATP6V1B2	1.45955	0.487179
P53992	O94855	SEC24C	SEC24D	-0.205448	0.138889
P54652	P11142	HSPA2	HSPA8	-0.815437	0.273504
P61006	P51153	RAB8A	RAB13	-0.939332	0.160714
P61026	P20338	RAB10	RAB4A	-0.61766	0.130435
P61106	P51153	RAB14	RAB13	-0.638018	0.047619
P61966	P56377	AP1S1	AP1S2	-1.32594	0.463415
P62136	P36873	PPP1CA	PPP1CC	-0.24271	0.585586
P62140	P62136	PPP1CB	PPP1CA	-0.333542	0.359375
P63027	O95721	VAMP2	SNAP29	-0.858735	0.222222
Q04206	Q01201	RELA	RELB	-0.303939	0.178571
Q04864	Q04206	REL	RELA	0.300966	0.263158
Q10567	P63010	AP1B1	AP2B1	-0.981104	0.344086
Q13033	O43815	STRN3	STRN	-0.813942	0.592105
Q13188	Q13043	STK3	STK4	-1.48398	0.4
Q13541	O43432	EIF4EBP1	EIF4G3	-0.576073	0.133333
Q13636	P20338	RAB31	RAB4A	-1.19157	0.387097
Q13636	P51149	RAB31	RAB7A	-0.612375	0.091954
Q13636	P61020	RAB31	RAB5B	-0.846876	0.142857
Q14974	P43487	KPNB1	RANBP1	0.693417	0.138614
Q15363	P49755	TMED2	TMED10	0.819184	0.333333
Q15363	Q13445	TMED2	TMED1	0.251594	0.367347
Q15437	Q15436	SEC23B	SEC23A	-1.1684	0.357143
Q4G0F5	O75436	VPS26B	VPS26A	-0.886111	0.269231
Q5H9R7	O75170	PPP6R3	PPP6R2	0.243969	0.146341
Q6IQ22	P51151	RAB12	RAB9A	-0.743206	0.2
Q6IQ22	Q15286	RAB12	RAB35	-0.809206	0.084507
Q6PJW8	Q6NYC8	CNST	PPP1R18	-1.37872	0.5
Q7Z7H5	Q13445	TMED4	TMED1	0.331662	0.42029
Q8NCA5	Q52LJ0	FAM98A	FAM98B	0.16932	0.0441176
Q8TF74	O43516	WIPF2	WIPF1	-1.81513	0.454545
Q8WUF5	Q12972	PPP1R13L	PPP1R8	-1.55404	0.257576
Q8WUF5	Q15435	PPP1R13L	PPP1R7	-1.37242	0.2
Q8WUF5	Q6PJW8	PPP1R13L	CNST	-1.99458	0.260274
Q8WVM7	Q8N3U4	STAG1	STAG2	-0.625066	0.361111
Q92747	O15143	ARPC1A	ARPC1B	-1.92554	0.154762
Q92922	Q8TAQ2	SMARCC1	SMARCC2	0.254922	0.645833
Q92925	Q6STE5	SMARCD2	SMARCD3	-1.19218	0.756098
Q969G3	Q6STE5	SMARCE1	SMARCD3	-0.196831	0.707317
Q96GM5	Q92925	SMARCD1	SMARCD2	-0.464339	0.72093
Q96KR1	Q12906	ZFR	ILF3	0.629104	0.140562
Q96SI9	Q96KR1	STRBP	ZFR	0.123703	0.194444
Q96ST3	Q14687	SIN3A	GSE1	-0.0645268	0.193548
Q99496	Q06587	RNF2	RING1	0.104462	0.65
Q99622	Q15435	C12orf57	PPP1R7	0.75666	0.133333
Q9BPX5	O15511	ARPC5L	ARPC5	0.322836	0.361538
Q9BTC8	O94776	MTA3	MTA2	-0.581217	0.414286
Q9BTC8	Q13330	MTA3	MTA1	-0.810497	0.507463
Q9BTC8	Q86YP4	MTA3	GATAD2A	-0.514599	0.716667
Q9BTE1	P42025	DCTN5	ACTR1B	0.0433436	0.555556
Q9BTE3	P25205	MCMBP	MCM3	1.35875	0.108696
Q9BTE3	P33991	MCMBP	MCM4	1.11734	0.114754
Q9BTE3	P33992	MCMBP	MCM5	0.599094	0.159091
Q9BU61	P56556	NDUFAF3	NDUFA6	-0.298415	0.260417
Q9BUF5	P07437	TUBB6	TUBB	-0.430459	0.219101
Q9BUF5	Q13509	TUBB6	TUBB3	0.0547369	0.189394
Q9BVK6	Q13445	TMED9	TMED1	0.292906	0.380952
Q9H4G0	O43491	EPB41L1	EPB41L2	-1.72996	0.228571
Q9H788	Q6PJW8	SH2D4A	CNST	-1.90473	0.122449
Q9HBI1	P48059	PARVB	LIMS1	-0.129388	0.444444
Q9NPI6	Q8IZD4	DCP1A	DCP1B	-0.191154	0.205128
Q9NRL3	Q13033	STRN4	STRN3	0.562973	0.594595
Q9NV70	O60645	EXOC1	EXOC3	0.519601	0.192308
Q9NWU2	Q96S59	GID8	RANBP9	0.622896	0.619048
Q9NZ09	Q9H9H4	UBAP1	VPS37B	-0.890346	0.5
Q9NZ32	P42025	ACTR10	ACTR1B	0.0370718	0.489796
Q9NZW5	Q5T2T1	PALS2	MPP7	-1.4293	0.407407
Q9NZW5	Q8N3R9	PALS2	PALS1	-1.09218	0.481481
Q9P0V9	Q14141	SEPTIN10	SEPTIN6	-2.36281	0.65
Q9P0V9	Q99719	SEPTIN10	SEPTIN5	-1.47703	0.75
Q9P0V9	Q9NVA2	SEPTIN10	SEPTIN11	0.24545	0.684211
Q9P2W9	Q13190	STX18	STX5	0.0421239	0.355556
Q9P2Y4	Q9BTC8	ZNF219	MTA3	-1.38721	0.384615
Q9UBB5	O95983	MBD2	MBD3	-1.38352	0.515152
Q9UBW8	Q9H9Q2	COPS7A	COPS7B	-0.581312	0.62
Q9UH03	Q8WYJ6	SEPTIN3	SEPTIN1	-1.61548	0.428571
Q9UHD8	Q99719	SEPTIN9	SEPTIN5	-0.831562	0.631579
Q9UK41	A5D8V6	VPS28	VPS37C	0.220827	0.217391
Q9ULV4	P31146	CORO1C	CORO1A	-2.49879	0.0222222
Q9UPN7	Q5H9R7	PPP6R1	PPP6R3	0.454899	0.102041
Q9UQ13	Q8WUF5	SHOC2	PPP1R13L	-1.75055	0.0357143
Q9Y294	Q9NVP2	ASF1A	ASF1B	1.00616	0.764706
Q9Y2A7	P55160	NCKAP1	NCKAP1L	-1.49483	0.26087
Q9Y3A3	Q13033	MOB4	STRN3	0.616369	0.394737
Q9Y3A6	Q15363	TMED5	TMED2	0.199094	0.397849
Q9Y3I0	Q52LJ0	RTCB	FAM98B	1.40811	0.031746
Q9Y6Q5	P56377	AP1M2	AP1S2	-2.07006	0.266667
Q9Y6W5	Q92558	WASF2	WASF1	-0.564154	0.607143
